# Left-Right Asymmetry in the Breast TME is Associated with Distinct Bioelectric and Epigenetic Tumor Features

**DOI:** 10.1101/2025.06.30.662430

**Authors:** Sebastián Real, Sergio Laurito, Nadia Bannoud, Pablo Gonzalez, Oscar Bello, Diego Croci, Joao Carvalho, María Roqué

## Abstract

Breast cancer heterogeneity is shaped not only by intrinsic tumor properties but by the surrounding microenvironment (TME). Here we report a left–right (L–R) asymmetry in the breast TME associated to tumor features. Bioinformatic analysis of TCGA RNA-seq and histological data revealed that R-sided tumors display higher stromal scores and are cancer-associated fibroblasts (CAFs) signatures. This difference was validated in paired L–R PDX and xenograft models, in which R-sided tumors showed increased α-SMA expression. The asymmetry extended to tumor bioelectricity: across PDX and xenograft models, and in cells cultured with L-or R-conditioned media, L-sided tumors consistently displayed a more depolarized membrane potential than their R counterparts. In vitro, this bioelectric difference was methylation-dependent — abolished by the DNA methyltransferase inhibitor decitabine — and reversible when the laterality of the conditioned media was inverted. Methylome analysis of animal models identified the gap-junction gene *GJA1* as significantly hypermethylated in L-sided tumors, accompanied by reduced expression of connexin genes. A computational model showed that membrane potential and methylation form two stable states, depending on gap-junction coupling strength. Together, these findings identify L–R asymmetry as an overlooked layer of breast tumor heterogeneity that integrates stromal, bioelectric, and epigenetic features. This framework may extend to other paired organs and suggests that tumor laterality could have biological and therapeutic relevance.
