## Supplementary material for "Left-Right Asymmetry in the Breast TME is Associated with Distinct Bioelectric and Epigenetic Tumor Features": Supp Data 1: Supp Data 1 clin data.xlsx

### Sheet: Sheet1
PatId	ImmuneScore	StromaScore	Site	PAM50	Menopause Status	Race	Age (at diagnosis)	Tumor Stage	Size
TCGA-A8-A06Q	0.0510086	5.50531e-20	Left	LumB	Post	[Not Available]	63	Stage IIIA	T3
TCGA-A8-A09K	0.155644	0.000898407	Left	LumA	Post	[Not Available]	68	Stage IIA	T1c
TCGA-AC-A2BK	0.00838107	0.00118062	Left	Basal	Post	BLACK OR AFRICAN AMERICAN	78	Stage IIIA	T2
TCGA-AN-A0XU	0.0460534	0.00059687	Left	Basal	Post	WHITE	54	Stage IIA	T2
TCGA-AO-A0J6	0.0649635	0	Left	Basal	Post	WHITE	61	Stage IIA	T2
TCGA-B6-A0I1	0.00407084	0.00118305	Left	Basal	Post	BLACK OR AFRICAN AMERICAN	73	Stage IIA	T2
TCGA-B6-A0RL	0.0352384	5.40075e-19	Left	LumB	[Not Available]	BLACK OR AFRICAN AMERICAN	60	Stage IIA	T2
TCGA-B6-A0X4	0.0186834	0.000906398	Left	LumA	Post	WHITE	62	Stage IIB	T2
TCGA-B6-A0X5	0.00795724	2.71628e-20	Left	LumB	Post	BLACK OR AFRICAN AMERICAN	61	Stage IIB	T2
TCGA-E2-A158	0.0423895	0.000833088	Left	Basal	Pre	WHITE	43	Stage IIA	T1c
TCGA-A2-A0CZ	0.0169833	0.28312	Right	Normal	Peri	WHITE	46	Stage IIA	T2
TCGA-A8-A07J	0.0904912	0.276236	Right	LumA	Pre	[Not Available]	35	Stage IIB	T2
TCGA-A8-A09D	0.0515185	0.29209	Right	LumA	Post	[Not Available]	47	Stage IIB	T2
TCGA-BH-A0BM	0.00336414	0.27753	Right	LumA	Post	WHITE	54	Stage IIB	T2
TCGA-BH-A0HK	2.41388e-17	0.280695	Right	LumA	Post	WHITE	81	Stage IIB	T2
TCGA-BH-A18F	0.00669613	0.289868	Right	LumA	Peri	WHITE	50	Stage IIA	T2
TCGA-E2-A108	0.228515	0.422738	Right	Normal	Post	WHITE	64	Stage IIIA	T2
TCGA-E2-A1BC	0.0083877	0.280703	Right	LumA	Post	[Not Available]	63	Stage IA	T1c
TCGA-EW-A1P1	0.0261285	0.477369	Right	Normal	Post	WHITE	68	Stage IIIC	T2
TCGA-GM-A2DK	0.0238703	0.314961	Right	LumA	Post	WHITE	58	Stage I	T1c
