## Supplementary material for "Left-Right Asymmetry in the Breast TME is Associated with Distinct Bioelectric and Epigenetic Tumor Features": Supp Data 2: Supp Data 2 -CPE values.xlsx

### Sheet: Hoja2
Sample	TCGA RNASeq ID	CPE (purity score)	TCIA H&E ID	Stromal Relative Abundance score
1	TCGA-B6-A0RL	0.9797	TCGA-B6-A0RL-01Z-00-DX1.B5B6709B-5F38-4561-A0E7-C78F97B33F22	0.214551
2	TCGA-AC-A2BK	0.9767	TCGA-AC-A2BK-01Z-00-DX1.A3A1F275-9CDC-48BA-BB81-BCA6F02ACA94	0.0120151
3	TCGA-B6-A0X4	0.9189	TCGA-B6-A0X4-01Z-00-DX1.4B7914DE-3436-4D69-9BC6-F6419D3CC518	0.158195
4	TCGA-A8-A06Q	0.912	TCGA-A8-A06Q-01Z-00-DX1.622AC6E4-DB1A-4C8D-8185-52D4FD1F30B4	0.034631
5	TCGA-B6-A0X5	0.8977	TCGA-B6-A0X5-01Z-00-DX1.02A9FF1E-EA20-4F2D-A2BB-427A287DE3FD	0.0932522
6	TCGA-A8-A09K	0.8836	TCGA-A8-A09K-01Z-00-DX1.41B2DF5F-C0E1-43BB-BAA5-2946A9EC4650	0.0318251
7	TCGA-BH-A0HK	0.8357	TCGA-BH-A0HK-01Z-00-DX1.019036F5-647A-4EC4-8479-F2C100291AEF	0.63037
8	TCGA-B6-A0I1	0.8198	TCGA-B6-A0I1-01Z-00-DX1.86BEC5E4-A2D1-4039-8D08-0598FA8BCC2B	0.122311
9	TCGA-BH-A0BM	0.7886	TCGA-BH-A0BM-01Z-00-DX1.8BD324F2-60F5-4F59-AF2D-533A5FB230BF	0.34151
10	TCGA-AN-A0XU	0.7875	TCGA-AN-A0XU-01Z-00-DX1.6B0DD0FF-A20D-4BA2-8D48-FC357BA5313F	0.154862
11	TCGA-E2-A158	0.7799	TCGA-E2-A158-01Z-00-DX1.994C60FE-E651-4224-95E7-4669834F2338	0.342478
12	TCGA-AO-A0J6	0.7779	TCGA-AO-A0J6-01Z-00-DX1.D0C003CE-E112-4375-953D-78404C9D62DA	0.0450564
13	TCGA-E2-A1BC	0.7707	TCGA-E2-A1BC-01Z-00-DX1.FD19F2F8-497F-4D7D-97C6-271DC6B75173	0.878245
14	TCGA-A2-A0CZ	0.7413	TCGA-A2-A0CZ-01Z-00-DX1.A433A414-4F1B-4F99-8FD9-E64803F5E042	0.419175
15	TCGA-A8-A09D	0.7034	TCGA-A8-A09D-01Z-00-DX1.66312A8A-88BA-4B58-96DF-1A7AC39F9E4A	0.142203
16	TCGA-GM-A2DK	0.6851	TCGA-GM-A2DK-01Z-00-DX1.4F81A585-9549-454C-8E15-2E4545795460	0.147139
17	TCGA-A8-A07J	0.6573	TCGA-A8-A07J-01Z-00-DX1.FE16248C-D890-4750-A9FC-5F72BE8D8B85	0.203581
18	TCGA-BH-A18F	0.6309	TCGA-BH-A18F-01Z-00-DX1.81A81589-2D77-4CD6-BD34-76E292AA031D	0.370563
19	TCGA-EW-A1P1	0.5404	TCGA-EW-A1P1-01Z-00-DX1.4B670029-4B3B-4D76-8EA4-F4F29EEF9E37	0.512848
20	TCGA-E2-A108	0.4458	TCGA-E2-A108-01Z-00-DX1.B110ED43-08A4-476A-A658-1CA75F7C0DDE	0.687507
