## Supplementary material for "Left-Right Asymmetry in the Breast TME is Associated with Distinct Bioelectric and Epigenetic Tumor Features": Supp Data 4: Supp Data 4.CAF gene list.xlsx

### Sheet: Hoja1
CAF subtype	TOP 6 GENES FROM Cords et al (Ref 28)
Inflammatory, iCAF	CFD, PLA2G2A, APOD, PI16, CXCL14, PRG4
Dividing, dCAF	STMN1, PTTG1, H2AFZ, CENPF, MKI67, TOP2A
Vascular, vCAF	MYH11, RERGL, ADIRF, ACTA2, BCAM, MCAM
Matrix, mCAF	MMP11, POSTN, COL1A1, COMP, COL10A1, COL11A1
Hsp, hspCAF	HSPH1, VEGFA, CCNL1, VMP1, SAT1, CCL5
Rare, rCAF	IGKC, CCL21, IGFBP5, CCL2, C2ORF40, APOE
Tumor, tCAF	ENO1, BNIP3, GAPDH, PGK1, NDRG1, TMEM158
