## Supplementary material for "Left-Right Asymmetry in the Breast TME is Associated with Distinct Bioelectric and Epigenetic Tumor Features": Supp Data 5: Supp Data 5.xlsx

### Sheet: Sheet1
Clinical Feature	Level	Left	Right	P-value
Age at diagnosis	Median (IQR)	57.0 (48.0–66.0)	57.5 (48.0–66.0)	0.689
Menopausal status				0.419
	Indeterminate (neither Pre or Postmenopausal)	16 (4.2%)	11 (3.3%)
	Peri (6-12 months since last menstrual period)	13 (3.4%)	17 (5.1%)
	Post (prior bilateral ovariectomy OR >12 mo since LMP with no prior hysterectomy)	257 (66.9%)	233 (69.8%)
	Pre (<6 months since LMP AND no prior bilateral ovariectomy AND not on estrogen replacement)	98 (25.5%)	73 (21.9%)
AJCC stage				0.74
	Stage I	407 (99.0%)	348 (98.6%)
	Stage X	4 (1.0%)	5 (1.4%)
Pathological T stage				0.423
	T1	24 (5.8%)	11 (3.1%)
	T1a	1 (0.2%)
	T1b	5 (1.2%)	6 (1.7%)
	T1c	86 (20.7%)	86 (24.2%)
	T2	243 (58.4%)	217 (61.0%)
	T3	35 (8.4%)	24 (6.7%)
	T4	4 (1.0%)	2 (0.6%)
	T4b	15 (3.6%)	7 (2.0%)
	T4d	2 (0.5%)	1 (0.3%)
	TX	1 (0.2%)	1 (0.3%)
	T2b		1 (0.3%)
PAM50 subtype				0.82
	Basal	91 (21.9%)	72 (20.2%)
	Her2	41 (9.9%)	33 (9.3%)
	LumA	176 (42.3%)	161 (45.2%)
	LumB	98 (23.6%)	78 (21.9%)
	Normal	10 (2.4%)	12 (3.4%)
